# Identifying and targeting abnormal mitochondrial localization associated with psychosis

**DOI:** 10.1101/2025.10.08.676630

**Authors:** Marzieh Haghighi, Donna McPhie, Mohammad Rohban, Erin Weisbart, David J. Logan, Kyle W. Karhohs, Suzann M. Babb, Jessica D. Ewald, Johan Fredin Haslum, Caitlin Ravichandran, Beth A. Cimini, Shantanu Singh, Bruce M. Cohen, Anne E. Carpenter

## Abstract

Therapeutics working by novel mechanisms are needed for patients with psychiatric conditions. Cell-based assays to identify candidates that reverse observed abnormalities, even if in subsets of patients, could accelerate the process. Here, we imaged peripheral cells (skin fibroblasts) of 168 individuals, stained for DNA, actin, and mitochondria. We found mitochondria tend to be farther from the cell border for patients who experience psychosis (including subsets of individuals with bipolar disorder, schizophrenia, and schizoaffective disorder), a phenotype not seen in patients diagnosed with major depression. Because the phenotype could be identified by a single metric, we could query existing databases of cells stained for their mitochondria and treated with various chemical or genetic perturbations. We identified compounds and genes both negatively and positively affecting the psychosis-associated phenotype, including some known to impact psychiatric conditions. Developing therapeutics with novel mechanisms is a complex multi-step challenge. This cell-based assay holds promise for virtual and physical screening to identify candidates for treating psychiatric conditions.
