## Supplementary Table 2 for "Identifying and targeting abnormal mitochondrial localization associated with psychosis"

### Sheet: hits
Screen	Type	Perturbation	Description	Dose (uM)	d_slope (mito)	p_slope_std (other)	p_orth_std (other)	t_orth	mean cell count	JCP2022 ID	NCBI Gene ID	Broad Inst. Chemical ID	Connections to psychiatric conditions
JUMP CRISPR	Genetic	SP1	Sp1 transcription factor	N/A	0.78826	5.80432e-10	0.0859319	1.48924	390.333	JCP2022_806714	6667	N/A	Strong links to schizophrenia (Pinacho et al. 2014), also autism (Thanseem et al. 2012) and Alzheimer’s disease (Citron et al. 2008; Santpere et al. 2006)
JUMP CRISPR	Genetic	TBX3	T-box transcription factor 3	N/A	0.708715	0.00504895	0.0483662	1.66614	456.244	JCP2022_806979	6926	N/A	Regulated by SP1 (Smith et al. 2011), see above; regulates developmental processes including in hypothalamic neurons (Shi et al. 2022)
JUMP CRISPR	Genetic	KCNH6	potassium voltage-gated channel subfamily H member 6	N/A	0.658464	0.000921935	0.176257	1.23796	459	JCP2022_803582	81033	N/A
JUMP ORF	Genetic	CDK18	cyclin dependent kinase 18	N/A	-1.0467	0.00150673	0.0576583	1.19394	128.867	JCP2022_909732	5129	N/A	Involved in myelination; located in mitochondria (NCBI)
JUMP ORF	Genetic	MARK3	microtubule affinity regulating kinase 3	N/A	-0.808318	0.000137923	0.0723757	1.34543	113.378	JCP2022_906141	4140	N/A	Regulates microtubule stability (Drewes et al. 1997); proper trafficking of mitochondria in axons is linked to CNS disorders (Zheng et al. 2019)
JUMP ORF	Genetic	SHC1	SHC adaptor protein 1	N/A	-0.697922	3.51557e-05	0.0942161	1.07263	132.311	JCP2022_901430	6464	N/A	Impacts mitochondrial associations with other cellular elements (NCBI)
JUMP ORF	Genetic	DCTN4	dynactin subunit 4	N/A	-0.685393	0.000129156	0.122135	1.0037	129.489	JCP2022_907704	51164	N/A	Regulates microtubule transport (GeneCards); proper trafficking of mitochondria in axons is linked to CNS disorders (Zheng et al. 2019)
JUMP ORF	Genetic	IHH	Indian hedgehog signaling molecule	N/A	-0.668195	0.00108197	0.0544163	1.20755	121.711	JCP2022_910178	3549	N/A
JUMP ORF	Genetic	DNAJC22	DnaJ heat shock protein family (Hsp40) member C22	N/A	-0.640658	1.94668e-07	0.0598917	1.18492	122.222	JCP2022_903892	79962	N/A
JUMP ORF	Genetic	ATOH7	atonal bHLH transcription factor 7	N/A	-0.624301	0.000279859	0.117289	1.01471	115.911	JCP2022_914296	220202	N/A	Regulates mitochondrial activity in retinal cell development (Brodier et al. 2020).
JUMP ORF	Genetic	SCAMP4	secretory carrier membrane protein 4	N/A	-0.61895	0.000328226	0.0548271	1.20579	113.889	JCP2022_904347	113178	N/A
JUMP ORF	Genetic	EDA2R	ectodysplasin A2 receptor	N/A	-0.531314	1.32081e-07	0.127012	0.99297	125.019	JCP2022_903646	60401	N/A	Associated with lower cognitive ability and brain volume in human aging (Harris et al. 2020)
JUMP ORF	Genetic	PNLIP	pancreatic lipase	N/A	-0.516076	0.0010704	0.652689	0.41216	123.978	JCP2022_901153	5406	N/A
JUMP ORF	Genetic	KLHDC3	kelch domain containing 3	N/A	-0.45617	1.64994e-05	0.0586947	1.18972	131.648	JCP2022_913401	116138	N/A
JUMP ORF	Genetic	DELE1	DAP3 binding cell death enhancer 1	N/A	-0.442332	2.26807e-07	0.0738595	1.13412	123.944	JCP2022_907005	9812	N/A	Involved in mitochondrial stress response (Fessler et al. 2020), itself linked to mood and psychotic disorders (see Intro)
JUMP ORF	Genetic	MFAP3	microfibril associated protein 3	N/A	-0.409357	0.000229394	0.143702	0.958505	125.5	JCP2022_906157	4238	N/A	Biomarker for pain (Niculescu et al. 2019)
JUMP ORF	Genetic	PSG2	pregnancy specific beta-1-glycoprotein 2	N/A	-0.402446	3.12913e-05	0.275707	0.757627	116.185	JCP2022_912990	5670	N/A
JUMP ORF	Genetic	ZNF277	zinc finger protein 277	N/A	0.470045	0.000976693	0.0686157	1.15219	103.467	JCP2022_910821	11179	N/A
JUMP ORF	Genetic	NT5E	5'-nucleotidase ecto	N/A	0.525459	6.47653e-05	0.0440933	1.25597	116.2	JCP2022_910257	4907	N/A
JUMP ORF	Genetic	SHPK	sedoheptulokinase	N/A	0.537972	5.12929e-05	0.23233	0.711889	117.178	JCP2022_914043	23729	N/A
JUMP ORF	Genetic	CEP70	centrosomal protein 70	N/A	0.546397	0.000131341	0.395794	0.627611	159.956	JCP2022_911835	80321	N/A
JUMP ORF	Genetic	LSM14B	LSM family member 14B	N/A	0.546579	0.000728617	0.158177	0.931021	123.444	JCP2022_912355	149986	N/A
JUMP ORF	Genetic	POC5	POC5 centriolar protein	N/A	0.547466	2.68057e-07	0.038478	1.28648	138.467	JCP2022_904579	134359	N/A
JUMP ORF	Genetic	DCUN1D4	defective in cullin neddylation 1 domain containing 4	N/A	0.579907	0.00162429	0.0864101	1.09481	145.156	JCP2022_910893	23142	N/A
JUMP ORF	Genetic	P3H2	prolyl 3-hydroxylase 2	N/A	0.593988	0.000595366	0.10323	1.04879	104.333	JCP2022_913242	55214	N/A
JUMP ORF	Genetic	TMEM91	transmembrane protein 91	N/A	0.595677	0.000133753	0.23861	0.805376	152.622	JCP2022_909483	641649	N/A
JUMP ORF	Genetic	MECOM	MDS1 and EVI1 complex locus	N/A	0.625094	0.00144263	0.0815291	1.10951	111.844	JCP2022_910076	2122	N/A
JUMP ORF	Genetic	H2AC1	H2A clustered histone 1	N/A	0.648948	2.08427e-05	0.0491157	1.23135	111	JCP2022_904919	221613	N/A
JUMP ORF	Genetic	TSPAN10	tetraspanin 10	N/A	0.664324	0.000203308	0.491826	0.540297	130.556	JCP2022_908524	83882	N/A
JUMP ORF	Genetic	SLC25A35	solute carrier family 25 member 35	N/A	0.694587	5.13929e-05	0.0575538	1.19437	136.044	JCP2022_905263	399512	N/A	Mitochondrial; widely expressed in the CNS (Haitina et al. 2006)
JUMP ORF	Genetic	WDFY3	WD repeat and FYVE domain containing 3	N/A	0.732895	0.000452798	0.070693	1.1449	105.189	JCP2022_914728	23001	N/A	Genetic risk factor for intellectual and developmental disabilities, microcephaly and neuropsychiatric disorders including schizophrenia (Dragich et al. 2016). Disrupting Drosophila homolog (highly expressed in CNS) disrupts axonal transport (Lim and Kraut 2009) and yields brain degeneration (Finley et al. 2003). Involved in mitophagy (Napoli et al. 2021)
JUMP ORF	Genetic	ASPRV1	aspartic peptidase retroviral like 1	N/A	0.734381	0.00165207	0.193277	0.871489	129.933	JCP2022_912374	151516	N/A
JUMP ORF	Genetic	TP53RK	TP53 regulating kinase	N/A	0.756626	0.000138314	0.0596083	1.18605	121	JCP2022_904339	112858	N/A
JUMP ORF	Genetic	PFKL	phosphofructokinase, liver type	N/A	0.766476	0.000846436	0.0755272	1.1286	133.067	JCP2022_909780	5211	N/A
JUMP ORF	Genetic	FHL1	four and a half LIM domains 1	N/A	0.798532	0.000278668	0.0637093	1.17014	100.756	JCP2022_900531	2273	N/A
JUMP ORF	Genetic	CIDEA	cell death inducing DFFA like effector a	N/A	0.807015	4.26512e-07	0.121116	1.00599	110.489	JCP2022_909518	1149	N/A	Transcriptionally regulates UCP1 (Mitochondrial Brown Fat Uncoupling Protein 1) which is a Solute Carrier Family 25 Member (see SLC25A35) (Jash et al. 2019)
JUMP ORF	Genetic	CCDC102B	coiled-coil domain containing 102B	N/A	0.82125	0.000378511	0.239471	0.804211	122.622	JCP2022_911775	79839	N/A
JUMP ORF	Genetic	MAPK9	mitogen-activated protein kinase 9	N/A	0.84547	0.0011145	0.149933	0.830921	102.978	JCP2022_913829	5601	N/A
JUMP ORF	Genetic	PIK3CB	phosphatidylinositol-4,5-bisphosphate 3-kinase catalytic subunit beta	N/A	0.870126	7.78019e-10	0.066159	1.16104	123.178	JCP2022_901125	5291	N/A
JUMP ORF	Genetic	CNOT3	CCR4-NOT transcription complex subunit 3	N/A	0.886328	0.00067886	0.0933857	1.07492	82.1111	JCP2022_906222	4849	N/A	Associated with neurodevelopmental disorders (Martin et al. 2019). Stabilizes mRNAs involved in mitochondrial function (Suzuki et al. 2015)
JUMP ORF	Genetic	ETS2	ETS proto-oncogene 2, transcription factor	N/A	0.920937	0.00015291	0.0996021	1.05818	86.5556	JCP2022_914411	2114	N/A	Causal gene for 21q22 syndrome associated with Down’s Syndrome and increased psychiatric/psychosis risk and promoting a mitochondrial death pathway (Helguera et al. 2005, Rivelli et al. 2022, Stankey et al. 2024)
JUMP ORF	Genetic	RHOBTB2	Rho related BTB domain containing 2	N/A	0.929794	0.00136428	0.0732939	1.13602	120.556	JCP2022_907342	23221	N/A	Associated with neurodevelopmental disorders (Langhammer et al. 2023). Mutant forms can accumulate in mitochondria and disrupt form and function (Miyamoto et al. 2025)
LINCS	Chemical	clioquinol	poorly understood (McKeny et al. 2025), chelating agent	0.04	0.962055	0.0014392	0.0736272	0.48049	309.667	N/A	N/A	BRD-K09255212-001-16-6	Treats fungal infections. Associated with Subacute Myelo-Optic Neuropathy (Bareggi & Cornelli 2012), preclinical for Alzheimer's disease (Adlard et al. 2008)
LINCS	Chemical	clioquinol	poorly understood (McKeny et al. 2025), chelating agent	0.37	0.680399	0.000824276	0.0570081	0.509136	302.867	N/A	N/A	BRD-K09255212-001-16-6	Treats fungal infections. Associated with Subacute Myelo-Optic Neuropathy (Bareggi & Cornelli 2012), preclinical for Alzheimer's disease (Adlard et al. 2008)
LINCS	Chemical	pilaralisib	PI3K inhibitor	0.12	0.845365	1.32901e-07	0.123305	0.418383	312.644	N/A	N/A	BRD-K95901403-001-04-5	PI3K pathway considered as a target for psychiatric disorders (Y. Chen et al. 2024)
LINCS	Chemical	divalproex sodium	GABA-potentiating mood stabilizer, HDAC inhibitor (Rahman et al. 2025)	0.04	0.769691	6.27361e-06	0.119063	0.42281	264.889	N/A	N/A	BRD-K41260949-236-16-8	Treats seizure disorders (Willmore 2003), treats bipolar disorder (Bond et al. 2010; Cipriani et al. 2013)
LINCS	Chemical	tivozanib	VEGFR inhibitor	0.04	0.749401	0.00618069	0.0835163	0.465887	323.067	N/A	N/A	BRD-K53414658-001-08-2	VEGFR pathway has ties to schizophrenia (Rampino et al. 2021) and depression (Wang et al. 2023)
LINCS	Chemical	trapidil	PDGFR tyrosine kinase receptor inhibitor	0.04	0.727706	0.00493899	0.127545	0.414075	275.222	N/A	N/A	BRD-K95763993-001-19-3	Patented for cognitive disorders including depression and psychosis (Bordbar 2022)
LINCS	Chemical	ataluren	CFTR channel agonist, dystrophin stimulant	0.04	0.717185	0.00011094	0.0642561	0.495894	335.467	N/A	N/A	BRD-K94830329-001-03-0
LINCS	Chemical	tolcapone	catechol O methyltransferase inhibitor	0.12	0.698854	0.000900389	0.0486967	0.526171	267.356	N/A	N/A	BRD-K10852020-001-04-5	Treats Parkinson's. Affects dopamine levels which is linked to many psychiatric conditions. Side effects include hallucinations and depression (Willman & Tadi 2025)
LINCS	Chemical	PF-02545920 / mardepodect	phosphodiesterase (PDE) inhibitor	3.33	-0.896172	4.76562e-05	0.0531333	0.5168	214.689	N/A	N/A	BRD-K31519811-001-02-2	Did not progress after phase 2 trial for Huntington’s disease (Ferguson et al. 2022) and phase 1b/2 trials for schizophrenia (DeMartinis et al. 2019; Walling et al. 2019); another PDE10a inhibitor passed Phase 1 trials in Tourette's (Marshall et al. 2024)
LINCS	Chemical	cepharanthine	NFkB pathway inhibitor	0.37	-0.521474	0.00383193	0.673774	0.137737	285.111	N/A	N/A	BRD-K96194081-001-10-2
LINCS	Chemical	citalopram	selective serotonin reuptake inhibitor (SSRI)	1.11	-0.505764	3.26811e-07	0.206899	0.348499	315.711	N/A	N/A	BRD-A47598013-004-16-0	Treats depression (Sharbaf Shoar et al. 2025)

### Sheet: chemical references
References (chemical hits)
Adlard PA, Cherny RA, Finkelstein DI, et al (2008) Rapid restoration of cognition in Alzheimer’s transgenic mice with 8-hydroxy quinoline analogs is associated with decreased interstitial Abeta. Neuron 59:43–55
Bareggi SR, Cornelli U (2012) Clioquinol: review of its mechanisms of action and clinical uses in neurodegenerative disorders: Clioquinol. CNS Neurosci Ther 18:41–46
Bond DJ, Lam RW, Yatham LN (2010) Divalproex sodium versus placebo in the treatment of acute bipolar depression: a systematic review and meta-analysis. J Affect Disord 124:228–234
Bordbar A (2022) Treating cognitive disorders using trapidil. US Patent
Chen Y, Guan W, Wang M-L, Lin X-Y (2024) PI3K-AKT/mTOR signaling in psychiatric disorders: A valuable target to stimulate or suppress? Int J Neuropsychopharmacol 27:. https://doi.org/10.1093/ijnp/pyae010
Cipriani A, Reid K, Young AH, et al (2013) Valproic acid, valproate and divalproex in the maintenance treatment of bipolar disorder. Cochrane Database Syst Rev CD003196
DeMartinis N 3rd, Lopez RN, Pickering EH, et al (2019) A proof-of-concept study evaluating the phosphodiesterase 10A inhibitor PF-02545920 in the adjunctive treatment of suboptimally controlled symptoms of schizophrenia. J Clin Psychopharmacol 39:318–328
Ferguson MW, Kennedy CJ, Palpagama TH, et al (2022) Current and possible future therapeutic options for Huntington’s disease. J Cent Nerv Syst Dis 14:11795735221092517
Marshall RD, Menniti FS, Tepper MA (2024) A novel PDE10A inhibitor for Tourette syndrome and other movement disorders. Cells 13:1230
McKeny PT, Nessel TA, Zito PM (2025) Antifungal antibiotics. In: StatPearls. StatPearls Publishing, Treasure Island (FL)
Rahman M, Awosika AO, Nguyen H (2025) Valproic acid. In: StatPearls. StatPearls Publishing, Treasure Island (FL)
Rampino A, Annese T, Torretta S, et al (2021) Involvement of vascular endothelial growth factor in schizophrenia. Neurosci Lett 760:136093
Sharbaf Shoar N, Fariba KA, Padhy RK (2025) Citalopram. In: StatPearls. StatPearls Publishing, Treasure Island (FL)
Walling DP, Banerjee A, Dawra V, et al (2019) Phosphodiesterase 10A inhibitor monotherapy is not an effective treatment of acute schizophrenia. J Clin Psychopharmacol 39:575–582
Wang H, Yang Y, Pei G, et al (2023) Neurotrophic basis to the pathogenesis of depression and phytotherapy. Front Pharmacol 14:1182666
Willman C, Tadi P (2025) Tolcapone. In: StatPearls. StatPearls Publishing, Treasure Island (FL)
Willmore LJ (2003) Divalproex and epilepsy. Psychopharmacol Bull 37 Suppl 2:43–53

### Sheet: CRISPR references
CRISPR references
Citron BA, Dennis JS, Zeitlin RS, Echeverria V (2008) Transcription factor Sp1 dysregulation in Alzheimer’s disease. J Neurosci Res 86:2499–2504
Pinacho R, Valdizán EM, Pilar-Cuellar F, et al (2014) Increased SP4 and SP1 transcription factor expression in the postmortem hippocampus of chronic schizophrenia. J Psychiatr Res 58:189–196
Santpere G, Nieto M, Puig B, Ferrer I (2006) Abnormal Sp1 transcription factor expression in Alzheimer disease and tauopathies. Neurosci Lett 397:30–34
Shi X, Zhuang Y, Chen Z, et al (2022) Hierarchical deployment of Tbx3 dictates the identity of hypothalamic KNDy neurons to control puberty onset. Sci Adv 8:eabq2987
Smith J, Mowla S, Prince S (2011) Basal transcription of the human TBX3 gene, a key developmental regulator which is overexpressed in several cancers, requires functional NF-Y and Sp1 sites. Gene 486:41–46
Thanseem I, Anitha A, Nakamura K, et al (2012) Elevated transcription factor specificity protein 1 in autistic brains alters the expression of autism candidate genes. Biol Psychiatry 71:410–418

### Sheet: ORF references
ORF references
NEGATIVE SLOPE
Brodier L, Rodrigues T, Matter-Sadzinski L, Matter J-M (2020) A transient decrease in mitochondrial activity is required to establish the ganglion cell fate in retina adapted for high acuity vision. bioRxiv
Drewes G, Ebneth A, Preuss U, et al (1997) MARK, a novel family of protein kinases that phosphorylate microtubule-associated proteins and trigger microtubule disruption. Cell 89:297–308
Fessler E, Eckl E-M, Schmitt S, et al (2020) A pathway coordinated by DELE1 relays mitochondrial stress to the cytosol. Nature 579:433–437
GeneCards Human Gene Database DCTN4 Gene - GeneCards. https://www.genecards.org/cgi-bin/carddisp.pl?gene=DCTN4. Accessed 12 Sept 2025
Harris SE, Cox SR, Bell S, et al (2020) Neurology-related protein biomarkers are associated with cognitive ability and brain volume in older age. Nat Commun 11:800
Niculescu AB, Le-Niculescu H, Levey DF, et al (2019) Towards precision medicine for pain: diagnostic biomarkers and repurposed drugs. Mol Psychiatry 24:501–522
Zheng Y-R, Zhang X-N, Chen Z (2019) Mitochondrial transport serves as a mitochondrial quality control strategy in axons: Implications for central nervous system disorders. CNS Neurosci Ther 25:876–886
NCBI: CDK18 cyclin dependent kinase 18 [Homo sapiens (human)] - Gene - NCBI. https://www.ncbi.nlm.nih.gov/gene/5129. Accessed 6 Feb 2026
NCBI: SHC1 SHC adaptor protein 1 [Homo sapiens (human)] - Gene - NCBI. https://www.ncbi.nlm.nih.gov/gene/6464. Accessed 6 Feb 2026
POSITIVE SLOPE
Dragich JM, Kuwajima T, Hirose-Ikeda M, et al (2016) Autophagy linked FYVE (Alfy/WDFY3) is required for establishing neuronal connectivity in the mammalian brain. Elife 5:e14810
Finley KD, Edeen PT, Cumming RC, et al (2003) Blue cheese mutations define a novel, conserved gene involved in progressive neural degeneration. J Neurosci 23:1254–1264
Franceschi S, Lessi F, Morelli M, et al (2022) Sedoheptulose kinase SHPK expression in glioblastoma: Emerging role of the nonoxidative pentose phosphate pathway in tumor proliferation. Int J Mol Sci 23:5978
Haitina T, Lindblom J, Renström T, Fredriksson R (2006) Fourteen novel human members of mitochondrial solute carrier family 25 (SLC25) widely expressed in the central nervous system. Genomics 88:779–790
Helguera P, Pelsman A, Pigino G, et al (2005) ets-2 promotes the activation of a mitochondrial death pathway in Down’s syndrome neurons. J Neurosci 25:2295–2303
Jash S, Banerjee S, Lee M-J, et al (2019) CIDEA transcriptionally regulates UCP1 for britening and thermogenesis in human fat cells. iScience 20:73–89
Langhammer F, Maroofian R, Badar R, et al (2023) Genotype-phenotype correlations in RHOBTB2-associated neurodevelopmental disorders. Genet Med 25:100885
Lim A, Kraut R (2009) The Drosophila BEACH family protein, blue cheese, links lysosomal axon transport with motor neuron degeneration. J Neurosci 29:951–963
Martin R, Splitt M, Genevieve D, et al (2019) De novo variants in CNOT3 cause a variable neurodevelopmental disorder. Eur J Hum Genet 27:1677–1682
Miyamoto S, Yamashita S-I, Belal H, et al (2025) Mutant-specific dysfunction of RHOBTB2 impairs mitochondrial function and Na+/K+-ATPase levels in a cell model. Biochim Biophys Acta Mol Cell Res 1873:120103
Napoli E, Panoutsopoulos AA, Kysar P, et al (2021) Wdfy3 regulates glycophagy, mitophagy, and synaptic plasticity. J Cereb Blood Flow Metab 41:3213–3231
Rivelli A, Fitzpatrick V, Chaudhari S, et al (2022) Prevalence of mental health conditions among 6078 individuals with Down syndrome in the United States. J Patient Cent Res Rev 9:58–63
Stankey CT, Bourges C, Haag LM, et al (2024) A disease-associated gene desert directs macrophage inflammation through ETS2. Nature 630:447–456
Suzuki T, Kikuguchi C, Sharma S, et al (2015) CNOT3 suppression promotes necroptosis by stabilizing mRNAs for cell death-inducing proteins. Sci Rep 5:14779
